# The effect of *Septoria glycines* and fungicide application on the soybean phyllosphere mycobiome

**DOI:** 10.1101/2022.03.23.485325

**Authors:** Heng-An Lin, Santiago X. Mideros

## Abstract

Septoria brown spot (caused by *Septoria glycines*) is the most prevalent soybean disease in Illinois. It is common to use a foliar fungicide to control Septoria brown spot and other foliar diseases. The effects of fungicide on non-target organisms in the phyllosphere are unknown. To study the effect of *S. glycines* and fungicide application on the soybean phyllosphere mycobiome we sequenced full-length ITS and partial LSU region using oxford nanopore technologies. Sequencing produced 3,342 operational taxonomic units (OTUs). The richness of the fungal community significantly increased with the developmental stage. The soybean lines significantly affected the mycobiome diversity at the early developmental stage but not at the reproductive stages. *S. glycines* did not significantly affect the alpha diversity but some significant changes were observed for the beta diversity. At the R5 stage, fungicide application significantly changed the composition of the fungal community. The fungicide treatment significantly decreased the proportion of several fungal reads, but it increased the proportion of *Septoria*. The core microbiome in soybean leaves was composed of *Gibberella, Alternaria, Didymella, Cladosporium, Plectosphaerella, Colletotrichum*, and *Bipolaris*. Network analysis identified significant interactions between Septoria reads and Diaporthe, Bipolaris and two other taxonomic units. In this study, we set *Septoria* as the target organism and demonstrated that metabarcoding could be a tool to quantify the effect of multiple treatments on the fungal phyllosphere community. Better understanding the dynamics of the phyllosphere microbiome is necessary to start untangling late-season diseases of soybean.
