## Supplementary Tables for "The effect of *Septoria glycines* and fungicide application on the soybean phyllosphere mycobiome"

### Sheet: Sup table 1
Supplemenraty table 1. Sample information and sequencing results.
Sample Name	Barcode	PlotID	Seed	Rep	Treatment	Growth stage	Collection date	Bases	Reads	Filtered reads (read length between 250-2000)
QM001	BC01	18QM1011	LD13-14071R2	1	Inoc/No_Fun	V4	2018-06-11	10873922	6597	6585
QM002	BC13	18QM1012	Williams	1	Inoc/No_Fun	V4	2018-06-11	35732459	21923	21907
QM003	BC25	18QM1013	LD12-8677	1	Inoc/No_Fun	V4	2018-06-11	16066850	9788	9780
QM004	BC37	18QM1021	LD12-8677	1	Inoc/Fun	V4	2018-06-11	177783271	108059	106746
QM005	BC49	18QM1022	LD13-14071R2	1	Inoc/Fun	V4	2018-06-11	14893285	9107	9094
QM006	BC61	18QM1023	Williams	1	Inoc/Fun	V4	2018-06-11	120507402	73701	73540
QM007	BC73	18QM1031	LD13-14071R2	1	NIC/Fun	V4	2018-06-11	45777644	27941	27816
QM008	BC85	18QM1032	LD12-8677	1	NIC/Fun	V4	2018-06-11	22669418	13759	13740
QM009	BC02	18QM1033	Williams	1	NIC/Fun	V4	2018-06-11	52640125	32290	32254
QM010	BC14	18QM1041	LD13-14071R2	1	NIC/No_Fun	V4	2018-06-11	20626871	12434	12218
QM011	BC26	18QM1042	Williams	1	NIC/No_Fun	V4	2018-06-11	60077337	36665	36350
QM012	BC38	18QM1043	LD12-8677	1	NIC/No_Fun	V4	2018-06-11	32402149	19619	19596
QM013	BC50	18QM2011	LD13-14071R2	2	Inoc/Fun	V4	2018-06-13	32185711	19672	19629
QM014	BC62	18QM2012	LD12-8677	2	Inoc/Fun	V4	2018-06-13	16340842	9790	9744
QM015	BC74	18QM2013	Williams	2	Inoc/Fun	V4	2018-06-13	96643696	59507	59456
QM016	BC86	18QM2021	LD13-14071R2	2	Inoc/No_Fun	V4	2018-06-13	27508509	16817	16786
QM017	BC03	18QM2022	LD12-8677	2	Inoc/No_Fun	V4	2018-06-13	25290160	15488	15475
QM018	BC15	18QM2023	Williams	2	Inoc/No_Fun	V4	2018-06-13	115547826	71167	71061
QM019	BC27	18QM2031	LD13-14071R2	2	NIC/No_Fun	V4	2018-06-13	21387283	13007	12972
QM020	BC39	18QM2032	LD12-8677	2	NIC/No_Fun	V4	2018-06-13	7190195	4318	4256
QM021	BC51	18QM2033	Williams	2	NIC/No_Fun	V4	2018-06-13	28293676	17367	17306
QM022	BC63	18QM2041	LD13-14071R2	2	NIC/Fun	V4	2018-06-13	17862079	10629	10197
QM023	BC75	18QM2042	Williams	2	NIC/Fun	V4	2018-06-13	56276012	34403	34247
QM024	BC87	18QM2043	LD12-8677	2	NIC/Fun	V4	2018-06-13	30713951	18305	17906
QM025	BC04	18QM3011	LD12-8677	3	Inoc/Fun	V4	2018-06-14	39500452	23728	23242
QM026	BC16	18QM3012	LD13-14071R2	3	Inoc/Fun	V4	2018-06-14	29454395	17892	17724
QM027	BC28	18QM3013	Williams	3	Inoc/Fun	V4	2018-06-14	60191278	36846	36750
QM028	BC40	18QM3021	Williams	3	NIC/Fun	V4	2018-06-14	35769183	21943	21780
QM029	BC52	18QM3022	LD13-14071R2	3	NIC/Fun	V4	2018-06-14	48796126	29711	29531
QM030	BC64	18QM3023	LD12-8677	3	NIC/Fun	V4	2018-06-14	42210047	25882	25799
QM031	BC76	18QM3031	Williams	3	Inoc/No_Fun	V4	2018-06-14	84569967	52104	52041
QM032	BC88	18QM3032	LD13-14071R2	3	Inoc/No_Fun	V4	2018-06-14	57429042	34282	33543
QM033	BC05	18QM3033	LD12-8677	3	Inoc/No_Fun	V4	2018-06-14	17379181	10462	10407
QM034	BC17	18QM3041	Williams	3	NIC/No_Fun	V4	2018-06-14	44622533	27395	27264
QM035	BC29	18QM3042	LD13-14071R2	3	NIC/No_Fun	V4	2018-06-14	16912015	10282	10178
QM036	BC41	18QM3043	LD12-8677	3	NIC/No_Fun	V4	2018-06-14	16010742	9790	9736
QM037	BC53	18QM1011	LD13-14071R2	1	Inoc/No_Fun	R3	2018-07-10	1127355	642	574
QM038	BC65	18QM1012	Williams	1	Inoc/No_Fun	R3	2018-07-10	13184914	7814	7464
QM039	BC77	18QM1013	LD12-8677	1	Inoc/No_Fun	R3	2018-07-10	17216849	9648	8371
QM040	BC89	18QM1021	LD12-8677	1	Inoc/Fun	R3	2018-07-10	21326813	12857	12532
QM041	BC06	18QM1022	LD13-14071R2	1	Inoc/Fun	R3	2018-07-10	46699986	28330	28089
QM042	BC18	18QM1023	Williams	1	Inoc/Fun	R3	2018-07-10	22142482	13402	13146
QM043	BC30	18QM1031	LD13-14071R2	1	NIC/Fun	R3	2018-07-10	114413707	70281	70092
QM044	BC42	18QM1032	LD12-8677	1	NIC/Fun	R3	2018-07-10	37806777	23066	22992
QM045	BC54	18QM1033	Williams	1	NIC/Fun	R3	2018-07-10	13663604	8368	8341
QM046	BC66	18QM1041	LD13-14071R2	1	NIC/No_Fun	R3	2018-07-10	38982342	23858	23832
QM047	BC78	18QM1042	Williams	1	NIC/No_Fun	R3	2018-07-10	36610596	22071	21433
QM048	BC90	18QM1043	LD12-8677	1	NIC/No_Fun	R3	2018-07-10	36389146	21843	21383
QM049	BC07	18QM2011	LD13-14071R2	2	Inoc/Fun	R3	2018-07-11	135858816	84492	84373
QM050	BC19	18QM2012	LD12-8677	2	Inoc/Fun	R3	2018-07-11	47934230	29921	29862
QM051	BC31	18QM2013	Williams	2	Inoc/Fun	R3	2018-07-11	199473703	123042	122895
QM052	BC43	18QM2021	LD13-14071R2	2	Inoc/No_Fun	R3	2018-07-11	91795942	56429	56254
QM053	BC55	18QM2022	LD12-8677	2	Inoc/No_Fun	R3	2018-07-11	68656119	42323	42270
QM054	BC67	18QM2023	Williams	2	Inoc/No_Fun	R3	2018-07-11	90383255	55590	55512
QM055	BC79	18QM2031	LD13-14071R2	2	NIC/No_Fun	R3	2018-07-11	29914951	18188	18096
QM056	BC91	18QM2032	LD12-8677	2	NIC/No_Fun	R3	2018-07-11	71797941	44186	44152
QM057	BC08	18QM2033	Williams	2	NIC/No_Fun	R3	2018-07-11	72853795	44610	44430
QM058	BC20	18QM2041	LD13-14071R2	2	NIC/Fun	R3	2018-07-11	-	-	-
QM059	BC32	18QM2042	Williams	2	NIC/Fun	R3	2018-07-11	364643893	224933	224695
QM060	BC44	18QM2043	LD12-8677	2	NIC/Fun	R3	2018-07-11	38039978	23385	23341
QM061	BC56	18QM3011	LD12-8677	3	Inoc/Fun	R3	2018-07-12	130668084	81321	81278
QM062	BC68	18QM3012	LD13-14071R2	3	Inoc/Fun	R3	2018-07-12	103233059	64547	64515
QM063	BC80	18QM3013	Williams	3	Inoc/Fun	R3	2018-07-12	187501708	116913	116856
QM064	BC92	18QM3021	Williams	3	NIC/Fun	R3	2018-07-12	102345259	63602	63566
QM065	BC09	18QM3022	LD13-14071R2	3	NIC/Fun	R3	2018-07-12	160959791	99797	99607
QM066	BC21	18QM3023	LD12-8677	3	NIC/Fun	R3	2018-07-12	70643416	43951	43935
QM067	BC33	18QM3031	Williams	3	Inoc/No_Fun	R3	2018-07-12	31110210	19244	19236
QM068	BC45	18QM3032	LD13-14071R2	3	Inoc/No_Fun	R3	2018-07-12	96482331	60312	60265
QM069	BC57	18QM3033	LD12-8677	3	Inoc/No_Fun	R3	2018-07-12	48685890	30347	30335
QM070	BC69	18QM3041	Williams	3	NIC/No_Fun	R3	2018-07-12	121003723	75534	75489
QM071	BC81	18QM3042	LD13-14071R2	3	NIC/No_Fun	R3	2018-07-12	87441266	54424	54387
QM072	BC93	18QM3043	LD12-8677	3	NIC/No_Fun	R3	2018-07-12	77696964	48495	48477
QM074	BC10	18QM1012	Williams	1	Inoc/No_Fun	R5	2018-07-23	218578144	136094	136007
QM075	BC22	18QM1013	LD12-8677	1	Inoc/No_Fun	R5	2018-07-23	57985430	36157	36145
QM076	BC34	18QM1021	LD12-8677	1	Inoc/Fun	R5	2018-07-23	99075232	61543	61507
QM077	BC46	18QM1022	LD13-14071R2	1	Inoc/Fun	R5	2018-07-23	100868249	62425	62404
QM079	BC58	18QM1031	LD13-14071R2	1	NIC/Fun	R5	2018-07-23	32194765	19875	19851
QM080	BC70	18QM1032	LD12-8677	1	NIC/Fun	R5	2018-07-23	258067103	160379	160233
QM081	BC82	18QM1033	Williams	1	NIC/Fun	R5	2018-07-23	137529672	85450	85402
QM082	BC94	18QM1041	LD13-14071R2	1	NIC/No_Fun	R5	2018-07-23	102151173	63739	63697
QM083	BC11	18QM1042	Williams	1	NIC/No_Fun	R5	2018-07-23	126955800	79275	79237
QM084	BC23	18QM1043	LD12-8677	1	NIC/No_Fun	R5	2018-07-23	110315607	68041	68007
QM087	BC35	18QM2013	Williams	2	Inoc/Fun	R5	2018-07-24	122878329	75701	75664
QM088	BC47	18QM2021	LD13-14071R2	2	Inoc/No_Fun	R5	2018-07-24	122294232	76175	76144
QM091	BC59	18QM2031	LD13-14071R2	2	NIC/No_Fun	R5	2018-07-24	113716522	70531	70489
QM097	BC71	18QM3011	LD12-8677	3	Inoc/Fun	R5	2018-07-25	83863196	51257	51192
QM098	BC83	18QM3012	LD13-14071R2	3	Inoc/Fun	R5	2018-07-25	44491707	27191	27120
QM099	BC95	18QM3013	Williams	3	Inoc/Fun	R5	2018-07-25	64000552	39154	39081
QM100	BC12	18QM3021	Williams	3	NIC/Fun	R5	2018-07-25	112579602	69409	69294
QM101	BC24	18QM3022	LD13-14071R2	3	NIC/Fun	R5	2018-07-25	29723064	18275	18252
QM102	BC36	18QM3023	LD12-8677	3	NIC/Fun	R5	2018-07-25	83058106	51028	50939
QM103	BC48	18QM3031	Williams	3	Inoc/No_Fun	R5	2018-07-25	24448583	15055	15048
QM104	BC60	18QM3032	LD13-14071R2	3	Inoc/No_Fun	R5	2018-07-25	116827508	71705	71660
QM105	BC72	18QM3033	LD12-8677	3	Inoc/No_Fun	R5	2018-07-25	115650733	71241	71199
QM106	BC84	18QM3041	Williams	3	NIC/No_Fun	R5	2018-07-25	105975405	65288	65200
QM108	BC96	18QM3043	LD12-8677	3	NIC/No_Fun	R5	2018-07-25	19556082	11998	11991

### Sheet: Sup table 2
Supplementary Table 2. Number of OTUs from different cluster criteria after pre-cluster with 95% identity.
Cluster criteria (identity %)	Number of OTUs	Number of singletons1	Number of doubletons1	Number of OTUs after removing singletons	Number of OTUs after removing singletons and doubletons
95	3097478	3,096,255 (74%)2	836 (0.02%)	1223	387
92	1490827	1,483,709 (35%)	3,776 (0.09%)	7118	3342
90	866645	858,726 (21%)	3,861 (0.09%)	7919	4058
88	487483	478,301 (11%)	3,998 (0.1%)	9182	5184
86	263004	253,800 (6%)	3,766 (0.09%)	9204	5438
1Singleton: sequences that occurred one time across all samples; Doubletons: sequences that occurred two times across all samples.
2Percentage=number of singletons or doubletons/filtered reads (reads number=4,184,494) x 100%.

### Sheet: Sup table 3
Supplementary Table 3. Number of hits, identity, and coverage after alignment (BLAST) to the database.
Target region	Query sequence	Database	hits	Identity (%)					Coverage
				Min.	Med.	Mean	Max.		Min.	Med.	Mean	Max.
ITS	2842	Unite v8.2	2840	82.34	97.75	97.47	100		29	100	98.78	100
LSU	2976	RDP v11.5	2972	80.27	97.53	97.36	100		23	99	97.93	100

### Sheet: Sup table 4
Supplementary Table 4. Number of OTUs before and after rarefaction.
Data set			Number of OTUs	Number of OTUs (after rarefaction)	Percentage of OTUs that were removed
ITS	Species	V4	2842	771	0.73
		R3	2842	1407	0.5
		R5	2842	1703	0.4
	Genus	V4	149	101	0.32
		R3	149	95	0.36
		R5	149	72	0.52
LSU	Species	V4	2976	821	0.72
		R3	2976	1462	0.51
		R5	2976	1762	0.41
	Genus	V4	104	69	0.34
		R3	104	70	0.33
		R5	104	56	0.46

### Sheet: Sup table 5
Supplementary table 5. Consensus sequences of the core OTUs and alignment results.
OTU	consensus sequences	NCBI database											Unite database
		Q length	Rank	Accession	Acc. Length	Max score	Total Score	Quert coverage	E value	Identity (%)	Scientific name		Accession	Bits score	E value	Scientific name
OTU1	CCGAGTTTACAACTCCCAAACCCCTGTGAACATACCTTATGTTGCCTCGGCGGATCAGCCCGCGCCCCGTAAAAAGGACGGCCCGCCGCAGGAACCCTAAACTCTGTTTTTAGTGGAACTTGAGTATAAAAACAAATAAATCAAAACTTTCAACAACGGATCTCTTGGTTCTGGCATCGATGAAGAACGCAGCAAAATGCGATAAGTAATGTGAATTGCAGAATTCAGTGAATCATCGAATCTTTGAACGCACATTGCGCCCGCCAGTATTCTGGCGGGCATGCCTGTTCGAGCGTCATTTCAACCCTCAAGCCCAGCTTGGTGTTGGGAGCTGCAGTCCTGCTGCACTCCCCAAATACATTGGCGGTCACGTCGAGCTTCCATAGCGTAGTAATTTAC…	452	1	JF461112.1	540	821	821	100	0	99.34	uncultured fungus		JF461112	881	0	Fusarium
			2	MT598163.1	534	817	817	100	0	99.12	Fusarium graminearum		UDB0779040	795	0	Envir: Fusarium | Estonia
			3	MT558855.1	528	817	817	100	0	99.12	Fusarium cerealis		UDB0295641	795	0	Envir: Fusarium | Estonia
			4	MT177221.1	502	817	817	100	0	99.12	Fusarium graminearum		MW207641	795	0	Gibberella zeae
			5	MN817701.1	538	817	817	100	0	99.12	Fusarium graminearum		MW130750	795	0	Gibberella zeae
OTU2	CACAAATATGAAGGCGGGCTGGAACCTCTCGGGGTTACAGCCTTGCTGAATTATTCACCCTTGTCTTTTGCGTACTTCTTGTTTCCTTGGTGGGTTCGCCCACCACTAGGACAAACATAAACCTTTGTAATTGCAATCAGCGTCAGTAACAAATTAATAATTACAACTTTCAACAACGGATCTCTTGGTTCTGGCATCGATGAAGAACGCAGCGAAATGCGATAAGTAGTGTGAATTGCAGAATTCAGTGAATCATCGAATCTTTGAACGCACATTGCGCCCTTTGGTATTCCAAAGGGCATGCCTGTTCGAGCGTCATTTGTACCCTCAAGCTTTGCTTGGTGTTGGGCGTCTTGTCTCTAGCTTTGCTGGAGACTCGCCTTAAAGTAATTGGCAGCC…	479	1	MT573410.1	570	880	880	100	0	99.79	uncultured Alternaria		UDB0762263	858	0	Envir: Eukaryota | United States
			2	MT177217.1	518	880	880	100	0	99.79	Alternaria sp.		UDB0512514	858	0	Envir: Eukaryota | Estonia
			3	MT482506.1	581	880	880	100	0	99.79	Alternaria alternata		UDB0214526	858	0	Envir: Eukaryota | Estonia
			4	MT482505.1	584	880	880	100	0	99.79	Alternaria alternata		Y17071	858	0	Alternaria lini
			5	MT420628.1	570	880	880	100	0	99.79	Alternaria arborescens		MW081364	858	0	Alternaria alternata
OTU4	CTGAGTACTACACTCTCTACCCTTTGTGAACTATTATACCTGTTGCTTCGGCGGCGCCCGCGAGGGTGCCCGCCGGTCTCATCAGAATCTCTGTTTTCGAACCCGACGATACTTCTGAGTGTTCTTAGCGAACTGTCAAAACTTTTAACAACGGATCTCTTGGCTCCAGCATCGATGAAGAACGCAGCGAAACGCGATATGTAATGTGAATTGCAGAATTCAGTGAATCATCGAATCTTTGAACGCACATGGCGCCTTCCAGTATCCTGGGAGGCATGCCTGTCCGAGCGTCGTTTCAACCCTCGAGCCCCCGTGGCCCGGCGTTGGGGATCTGCCACGGCAGGCCCCTAAAACCAGTGGCGGACCCGAAGGCCCTCTCCTTTGCGCAGTAGCATCAGC…	465	1	MT447486.1	1050	859	859	100	0	100	Plectosphaerella sp.		UDB0769891	839	0	Envir: Eukaryota | Estonia
			2	MT032645.1	543	859	859	100	0	100	Fusarium oxysporum		UDB0755619	839	0	Envir: Eukaryota | Estonia
			3	MT032637.1	532	859	859	100	0	100	Fusarium oxysporum		MW214771	839	0	Fungi
			4	MT032547.1	544	859	859	100	0	100	Plectosphaerella cucumerina		MW024075	839	0	Plectosphaerella cucumerina
			5	MT032542.1	519	859	859	100	0	100	Plectosphaerella cucumerina		MT735252	839	0	Plectosphaerellaceae
OTU7	CCTAGAGTTGTAGGCTTTGCCTGCTATCTCTTACCCATGTCTTTTGAGTACCTTCGTTTCTCGGCGGGTCCGCCCGCCGATTGGACAATTTAAACCATTTGCAGTTGCAATCAGCGTCTGAAAAACTTAATAGTTACAACTTTCAACAACGGATCTCTTGGTTCTGGCATCGATGAAGAACGCAGCGAAATGCGATAAGTAGTGTGAATTGCAGAATTCAGTGAATCATCGAATCTTTGAACGCACATTGCGCCCCTTGGTATTCCATGGGGCATGCCTGTTCGAGCGTCATTTGTACCTTCAAGCTCTGCTTGGTGTTGGGTTTGTCTCGCCTCTGCGCGCAGACTCGCCTTAAAACAATTGGCAGCCGGCGTATTGATTTCGGAGCGCAGTACATCT…	447	1	MN452496.1	506	802	802	100	0	98.89	Didymella americana		MT777356	782	0	Didymella
			2	MN452495.1	506	802	802	100	0	98.89	Didymella americana		MT777355	782	0	Didymella
			3	MK646045.1	550	802	802	100	0	98.89	Didymella americana		MT757821	782	0	Didymella
			4	MT240638.1	513	802	802	100	0	98.89	Didymella americana		MT240638	782	0	Didymella americana
			5	MN540968.1	509	802	802	100	0	98.89	Didymella sp.		MN540968	782	0	Didymella
OTU8	CAAGTGACCCCGGTCTAACCACCGGGATGTTCATAACCCTTTGTTGTCCGACTCTGTTGCCTCCGGGGCGACCCTGCCTTCGGGCGGGGGCTCCGGGTGGACACTTCAAACTCTTGCGTAACTTTGCAGTCTGAGTAAACTTAATTAATAAATTAAAACTTTTAACAACGGATCTCTTGGTTCTGGCATCGATGAAGAACGCAGCGAAATGCGATAAGTAATGTGAATTGCAGAATTCAGTGAATCATCGAATCTTTGAACGCACATTGCGCCCCTGGTATTCCGGGGGCATGCCTGTTCGAGCGTCATTTCACCACTCAAGCCTCGCTTGGTATTGGGCAACGCGGTCCGCCGCGTGCCTCAAATCGACCGGCTGGGTCTTCTGTCCCCTAAGCGTTG…	460	1	MT645916.1	512	841	841	100	0	99.57	Cladosporium xylophilum		UDB0768402	824	0	Envir: Eukaryota | Argentina
			2	MT635286.1	533	841	841	100	0	99.57	Cladosporium cladosporioides		UDB0459253	824	0	Envir: Cladosporium | Estonia
			3	MT609901.1	542	841	841	100	0	99.57	Cladosporium cladosporioides		GU721622	824	0	Cladosporium
			4	MT582794.1	840	841	841	100	0	99.57	Cladosporium pseudocladosporioides		UDB0321624	824	0	Envir: Eukaryota | Estonia
			5	MT576376.1	468	841	841	100	0	99.57	Cladosporium sp.		UDB088017	824	0	Envir: Eukaryota | Estonia
OTU10	CTGAGTTACCGCTCTATAACCCTTTGTGAACATACCTAACTGTTGCTTCGGCGGGCAGGGGTCCCCTCGGGGACGCCCTCCCGGCCACGCCCTTCACGGGGCGAGGCGCCCGCCGGAGGATACCAAACTCTATTTTAACGACGTTTCTTCTGAGTGGCACAAGCAAATAATTAAAACTTTTAACAACGGATCTCTTGGTTCTGGCATCGATGAAGAACGCAGCGAAATGCGATAAGTAATGTGAATTGCAGAATTCAGTGAATCATCGAATCTTTGAACGCACATTGCGCCCGCCAGCATTCTGGCGGGCATGCCTGTTCGAGCGTCATTTCAACCCTCAAGCTCTGCTTGGTGTTGGGGGCCCTACGGTTGACGTAGGCCCTTAAAGGTAGTGGCGGA…	488	1	MT611068.1	563	891	891	100	0	99.59	Colletotrichum spaethianum		MT611068	866	0	Colletotrichum spaethianum
			2	MT576388.1	572	891	891	100	0	99.59	Colletotrichum sp.		MT576382	866	0	Colletotrichum
			3	MT576387.1	572	891	891	100	0	99.59	Colletotrichum sp.		MN880260	866	0	Colletotrichum incanum
			4	MT576386.1	572	891	891	100	0	99.59	Colletotrichum sp.		MN495992	866	0	Colletotrichum spaethianum
			5	MT576385.1	572	891	891	100	0	99.59	Colletotrichum sp.		MN428660	866	0	Colletotrichum spaethianum
OTU11a	CTGGAACGCGCTTCGGCGCACCCAGAAACCCTTTGTGAACTTATACCTACTGTTGCCTCGGCGCAGGCCGGCCTTTAGACAAAGGCCCCGACAGGCAGCTCGCCGGCGGCCAACCAAACTCTTGTTTCTACAGTGAATCTCTGAGTACAAAACATAAATGAATCAAAACTTTCAACAACGGATCTCTTGGTTCTGGCATCGATGAAGAACGCAGCGAAATGCGATAAGTAATGTGAATTGCAGAATTCAGTGAATCATCGAATCTTTGAACGCACATTGCGCCCTCTGGTATTCCGGAGGGCATGCCTGTTCGAGCGTCATTTCAACCCTCAAGCCTGGCTTGGTGATGGGGCACTGCTCTCTGACGGGAGCAGGCCCTGAAATCTAGTGGCGAGCTCG…	479	1	MN452803.1	546	819	819	100	0	97.15	Diaporthe longicolla		MK409218	813	0	Diaporthe longicolla
			2	MN452616.1	511	819	819	100	0	97.15	Diaporthe longicolla		MT323151	811	0	Diaporthe longicolla
			3	MN452546.1	508	819	819	100	0	97.15	Diaporthe longicolla		MN893920	811	0	Diaporthe longicolla
			4	MT323151.1	585	819	819	100	0	97.15	Diaporthe longicolla		MN633394	811	0	Diaporthe longicolla
			5	MK483179.1	507	819	819	100	0	97.15	Diaporthe longicolla		MN452803	811	0	Diaporthe longicolla
OTU14	TCGATGCCTCACAATCAGATTGACCCGCGAACTTGTTTATTCATCTACCGTCGGGAGGGAGGGGATGACCACGGCGCCCCGTGCGCCCGGCCTCCTCGTCCTCGCGACAAACACAAACCCCGGCGCTTCGTGCGCCAAGGAACTCAAATCTGTTAAGTGCGACTCCCGGGGGCCCGGAGACGGTGTCCCGCGGAGTCGTCACGACACAACATTTACATACAATGACTCTCGGCAACGGATATCTCGGCTCTTGCATCGATGAAGAACGTAGCGAAATGCGATACTTGGTGTGAATTGCAGAATCCCGTGAACCATCGAGTCTTTGAACGCAAGTTGCGCCCGAAGCCATTAGGCCGAGGGCACGCCTGCCTGGGTGTCACACATCGTTTCCCCAACGCA…	591	1	MT230614.1	666	1079	1079	100	0	99.5	Glycine max		MF792244	480	7e-134	Fungi
			2	MN718380.1	649	1079	1079	100	0	99.5	Glycine soja		LC369602	449	4e-124	Fungi
			3	MN718373.1	649	1079	1079	100	0	99.5	Glycine soja		UDB0253118	398	7e-109	Envir: Eukaryota | Latvia
			4	KX057874.1	712	1079	1079	100	0	99.5	Glycine max		UDB0251540	395	8e-108	Envir: Eukaryota | Latvia
			5	KM515763.1	680	1079	1079	100	0	99.5	embryophyte environmental sample		UDB0394142	381	5e-104	Envir: Eukaryota | Estonia
OTU17	CTGAGTGAGGGCCTTCGGGCTCGACCTCCAACCCTTTGTGAACACAACTTGTTGCTTCGGGGGCGACCCTGCCGTTTCGACGGCGAGCGCCCCCGGAGACCATCAAACACTGCATCTTTGCGTCGGAGTTTAAGTAAATTAAACAAAACTTTCAACAACGGATCTCTTGGTTCTGGCATCGATGAAGAACGCAGCGAAATGCGATAAGTAATGTGAATTGCAGAATTCAGTGAATCATCGAATCTTTGAACGCACATTGCGCCCTTTGGTATTCCGAAGGGCATGCCTGTTCGAGCGTCATTTCACCACTCAAGCCTGGCTTGTATTGGGCGCCGCGGTCAATCCGCGCGCCTCAAAGTCTCCGGCTGAGCTGTCCGTCTCTAAGCGTTGTGATTTCAT…	448	1	MN150507.1	501	817	817	100	0	99.55	Septoria tormentillae		UDB0778798	794	0	Envir: Septoria | Estonia
			2	MK595594.1	784	817	817	100	0	99.55	Sphaerulina sp.		UDB061109	794	0	Envir: Septoria | Estonia
			3	MK595591.1	717	817	817	100	0	99.55	Septoria sp.		MN150507	794	0	Septoria tormentillae
			4	MK595590.1	719	817	817	100	0	99.55	Septoria sp.		MK929028	794	0	Septoria
			5	MK595589.1	761	817	817	100	0	99.55	Septoria sp.		MK929026	794	0	Septoria
OTU17	CTGAGTGAGGGCCTTCGGGCTCGACCTCCAACCCTTTGTGAACACAACTTGTTGCTTCGGGGGCGACCCTGCCGTTTCGACGGCGAGCGCCCCCGGAGACCATCAAACACTGCATCTTTGCGTCGGAGTTTAAGTAAATTAAACAAAACTTTCAACAACGGATCTCTTGGTTCTGGCATCGATGAAGAACGCAGCGAAATGCGATAAGTAATGTGAATTGCAGAATTCAGTGAATCATCGAATCTTTGAACGCACATTGCGCCCTTTGGTATTCCGAAGGGCATGCCTGTTCGAGCGTCATTTCACCACTCAAGCCTGGCTTGTATTGGGCGCCGCGGTCAATCCGCGCGCCTCAAAGTCTCCGGCTGAGCTGTCCGTCTCTAAGCGTTGTGATTTCAT…	448	44	KU195826.1	515	817	817	100	0	99.55	Septoria glycines
OTU28	CATTCAGTAGCTTGCTACTGTTAGGAGGTCGATTAGTCTGTATAGTATCACTACTGATGAGCAGCACGACCCTCTGTCTATACCCTTGTCTTTTGCGCACTCATGTTTCCTCGGCGGGTTTATGCCCGCCGGCTGGATCAATCTATAACCTTTTTAATTTTCAATCAGCGTCTGAAAAACCTAATAATTACAACTTTCAACAACGGATCTCTTGGTTCTGGCATCGATGAAGAACGCAGCGAAATGCGATAAGTAGTGTGAATTGCAGAATTCAGTGAATCATCGAATCTTTGAACGCACATTGCGCCCCTTGGTATTCCATGGGGCATGCCTGTTCGAGCGTCATTTGTACCCTCAAGCTCTGCTTGGTGTTGGAGTGTTTGTCACTATCGTGGACTC…	496	1	MN394886.1	558	861	861	99	0	97.99	Phaeosphaeria herpotrichoides		FN548157	839	0	Pleosporales
			2	MK595650.1	774	861	861	99	0	97.99	Phaeosphaeria sp.		UDB0586382	839	0	Envir: Phaeosphaeria | Estonia
			3	MK595649.1	790	861	861	99	0	97.99	Phaeosphaeria sp.		MT777375	839	0	Paraleptosphaeria
			4	MH178670.1	512	861	861	99	0	97.99	Phaeosphaeria sp.		MN394886	839	0	Phaeosphaeria herpotrichoides
			5	MG980581.1	557	861	861	99	0	97.99	Neosetophoma samarorum		MK595650	839	0	Pleosporales
a OTU11 was not considered as the core microbes from the core microbiome analysis, but we included OUT 11 in this analysis in ordered to compared with the Deseq2 results.

### Sheet: Sup table 6
Supplementary Table 6. Disease development for each soybean lines and four treatments at V4, R3, and R5 stage.
Lines	Treatment	Growth stage	Vertical progress (%)	Necrotic area (%)	Chlorotic area (%)	Defoliation rate (%)	qPCR
							(pg of S.g DNA)
LD12-8677	Inoc/ No_Fun	V4	0	0	0	0	0/0/0
		R3	40	5	4	20	16/0/0
		R5	36	4	3	23	0/0
	Inoc/ Fun	V4	0	0	0	0	-
		R3	41	5	4	23	-
		R5	38	4	3	27	-
	NIC/ No_Fun	V4	0	0	0	0	-
		R3	20	1	3	12	-
		R5	22	0	1	18	-
	NIC/ Fun	V4	0	0	0	0	0/0/0
		R3	21	1	3	13	0/0/0
		R5	19	0	1	16	0/0
LD13-14071R2	Inoc/ No_Fun	V4	0	0	0	0	0/0/0
		R3	37	6	5	15	11/1085/0
		R5	39	5	3	23	958/0
	Inoc/ Fun	V4	0	0	0	0	-
		R3	41	6	5	17	-
		R5	41	5	3	26	-
	NIC/ No_Fun	V4	0	0	0	0	-
		R3	14	0	3	7	-
		R5	21	1	1	16	-
	NIC/ Fun	V4	0	0	0	0	0/0/0
		R3	14	0	3	8	0/0/0
		R5	27	1	1	18	2000-12-01
Williams	Inoc/ No_Fun	V4	0	0	0	0	0/0/0
		R3	39	5	4	20	12/368/0
		R5	35	4	2	23	0/0
	Inoc/ Fun	V4	0	0	0	0	-
		R3	40	5	4	26	-
		R5	37	5	4	25	-
	NIC/ No_Fun	V4	0	0	0	0	-
		R3	9	0	3	11	-
		R5	26	1	1	20	-
	NIC/ Fun	V4	0	0	0	0	0/0/0
		R3	5	0	3	14	387/0/0
		R5	19	1	1	19	2000-03-01

### Sheet: Sup table 7
Supplementary Table 7. Analysis of variance for the effect of treatments on disease severity of Septoria brown spot on their AUDPC values.
Vertical progress	Source	DF	F value	p-value
	Treatment	3	17.87	0.0021***
	Line	2	4.06	0.0374**
	Line*Treatment	6	1.17	NS
Chlorotic area	Treatment	3	19.7	0.0017***
(log-transformed)	Line	2	0.55	NS
	Line*Treatment	6	0.98	NS
Defoliation rate	Treatment	3	3.19	0.0849*
	Line	2	4.41	0.0855*
	Line*Treatment	6	0.21	NS
Necrotic area (square root transformed)	Treatment	3	163.4	<.0.0001***
	Line	2	3.86	0.0429**
	Line*Treatment	6	2.87	0.043**
NS: not significant, *p<0.1, **p<0.05, ***p<0.005

### Sheet: Sup table 8
Supplementary Table 8. Analysis of variance for the effect of treatments on the relative abundance of the core OTUs.
Stage	OTU	Transformation	Treatment	Cultivars	Treatment*Cultivars	Note
V4	OTU1	Log	0.3612	0.4893	0.6163
	OTU10	Log	0.8922	0.6177	0.3226
	OTU11a	Log	0.8142	0.3375	0.6028
	OTU14	Log	0.579	0.0281	0.7731	Differences of least square means W vs LD12 p=0.0164; W vs LD13 p=0.0204
	OTU17	Log	0.0262	0.2152	0.2105	Differences of least square means LD12_Inoc vs LD12_NIC p=0.0349; LD12_Inoc vs W_NIC p=0.0096; LD12_NIC vs LD13_Inoc p=0.0223; LD12_NIC vs W_Inoc p=0.0199; LD13_Inoc vs W_NIC p=0.0072; W_Inoc vs W_NIC p=0.0063
	OTU2	-	0.347	0.6197	0.8031
	OTU28	Log	0.6144	0.1946	0.8143
	OTU4	1/sqrt	0.6052	0.3222	0.4399
	OTU7	-	0.3739	0.3262	0.8329
	OTU8	Log	0.9191	0.3636	0.4352
R3	OTU1	-	0.3161	0.3561	0.2372	Normality not met
	OTU10	Log	0.5084	0.1996	0.7123
	OTU11a	Log	0.6507	0.6216	0.4415
	OTU14	Log	0.7516	0.4664	0.1756
	OTU17	Log	0.2774	0.68	0.295
	OTU2	-	0.1646	0.8311	0.1669
	OTU28	Log	0.2106	0.4225	0.2162
	OTU4	X^2	0.3156	0.2389	0.2562	Normality not met
	OTU7	sqrt	0.1406	0.4292	0.2843	Normality not met
	OTU8	Log	0.3975	0.5074	0.0871
R5	OTU1	Log	0.8925	0.7771	0.2054	Normality not met
	OTU10	-	0.1435	0.3148	0.5707
	OTU11a	Log	0.0376	0.6167	0.9669	Differences of least square means Inoc/no vs Inoc/ yes p=0.0187, Inoc/no vs NIC/yes p=0.0196, Inoc/yes vs NIC/no p=0.0341, NIC/no vs NIC/yes, p=0.0366
	OTU14	Log	0.3057	0.3498	0.4038
	OTU17	Log	0.1355	0.9056	0.5038
	OTU2	1/sqrt	0.4869	0.7897	0.5358	Normality not met
	OTU28	1/sqrt	0.5736	0.6045	0.736	Normality not met
	OTU4	1/sqrt	0.2326	0.5351	0.6235	Normality not met
	OTU7	1/sqrt	0.0202	0.7805	0.2049	Normality not met
	OTU8	1/sqrt	0.0354	0.9689	0.8854	Normality not met
a OTU11 was not considered as the core microbes from the core microbiome analysis, but we included OUT 11 in this analysis in ordered to compared with the Deseq2 results.

### Sheet: Sup table 9
Supplementary Table 9. OTU differential abundance test using DeSeq2 with the data collected at R5 stage (after fungicide application). The data were merged at Genus level for this analysis. All listed OTUs were significantly different between contrast with adjusted p-value < 0.05
Target	ITS				LSU
Contrast	OTU	log2FoldChange	Genus		OTU	log2FoldChange	Genus
Inoc/Fun vs Inoc/No_Fun	OTU2	-1.35	Alternaria		-	-	-
	OTU7	-5.02	Didymella		OTU7	-4.77	unclassified_Didymellaceae
	OTU11	1.93	Diaporthe		OTU11	2.27	Phomopsis
	OTU14	3.68	Bipolaris		OTU14	4.21	Tremella
	OTU20	1.82	Sporobolomyces		-	-	-
	OTU27	-2.84	Ascomycota_sp
	OTU28	-0.89	Pleosporales_sp		OTU141	-4.28	unclassified_Dothideomycetes
	OTU45	-2.93	Coniothyrium		OTU45	-1.89	unclassified_Pleosporales
	OTU112	-3.42	Fungi_sp		-	-	-
	OTU181	-2.55	Paraphoma		-	-	-
	OTU278	-8.28	Epicoccum		OTU278	-5.94	Davidiella
	OTU15721	-2.53	Neoascochyta		-	-	-
	OTU76025	-5.34	Cladosporiaceae_sp
Inoc/Fun vs NIC/No_Fun	OTU2	-1.42	Alternaria
	OTU7	-4.77	Didymella		OTU7	-4.4	unclassified_Didymellaceae
	OTU8	1.39	Cladosporium		OTU8	1.8	unclassified_Davidiellaceae
	-	-	-		OTU11	1.53	Phomopsis
	OTU14	4.7	Bipolaris		OTU14	5.47	Tremella
	OTU17	3.75	Septoria		OTU17	4.23	Septoria
	OTU20	2.22	Sporobolomyces		OTU20	2.71	Leucosporidium
	OTU21	-9	Pyxidiophora		OTU21	-8.36	Pyxidiophora
	OTU23	28.09	Tausonia		OTU23	18.37	Guehomyces
	OTU27	-4.48	Ascomycota_sp		-	-	-
	OTU28	-1.14	Pleosporales_sp		-	-	-
	OTU31	1.24	Tilletiopsis		OTU31	1.68	unclassified_Exobasidiomycetes
	OTU45	-2.47	Coniothyrium		OTU45	-1.62	unclassified_Pleosporales
	OTU60	-5.48	Hypocreales_sp		-	-	-
	-	-	-		OTU69	-2.39	Phaeodothis
	OTU112	-3.98	Fungi_sp		-	-	-
	OTU115	-9.37	Lasiosphaeriaceae_sp		OTU115	-8.61	Cercosphora
	-	-	-		OTU141	-3.74	unclassified_Dothideomycetes
	OTU189	-2.06	Leptospora		-	-	-
	OTU197	-3.73	Stagonospora		-	-	-
	OTU274	-4.22	Nectriaceae_sp		-	-	-
	OTU278	-7.37	Epicoccum		-	-	-
	OTU114251	-6.41	Curvularia		-	-	-
	OTU15721	-2.33	Neoascochyta		-	-	-
Inoc/No_Fun vs NIC /No_Fun	OTU17	2.42	Septoria		OTU17	2.4	Septoria
	OTU23	27.25	Tausonia		OTU23	17.37	Guehomyces
Inoc/No_Fun vs NIC /Fun	OTU7	3.84	Didymella		OTU7	3.47	unclassified_Didymellaceae
	-	-	-		OTU11	-2.04	Phomopsis
	OTU14	-3.41	Bipolaris		OTU14	-4.13	Tremella
	OTU45	2.89	Coniothyrium		-	-	-
	OTU76	5.61	Papiliotrema		-	-	-
	-	-	-		OTU104	-1.86	Cladosporium_complex
	OTU112	2.58	Fungi_sp		-	-	-
	-	-	-		OTU141	3.67	unclassified_Dothideomycetes
	OTU278	6.18	Epicoccum		-	-	-
NIC /No_Fun vs NIC /Fun	OTU1	4.08	Gibberella		OTU1	3.56	unclassified_Hypocreales
	OTU7	3.58	Didymella		OTU7	3.1	unclassified_Didymellaceae
	OTU8	-1.83	Cladosporium		OTU8	-2.4	unclassified_Davidiellaceae
	OTU14	-4.43	Bipolaris		OTU14	-5.38	Tremella
	OTU17	-2.44	Septoria		OTU17	-2.81	Septoria
	OTU18	2.37	Hannaella		-	-	-
	-	-	-		OTU20	-2.24	Leucosporidium
	OTU21	6.63	Pyxidiophora		OTU21	5.95	Pyxidiophora
	OTU23	-30.13	Tausonia		OTU23	-20.94	Guehomyces
	OTU27	3.95	Ascomycota_sp		-	-	-
	OTU28	0.8	Pleosporales_sp		-	-	-
	OTU45	2.44	Coniothyrium		-	-	-
	OTU60	5.17	Hypocreales_sp		OTU60	5.18	Niesslia
	OTU76	5.77	Papiliotrema		OTU76	3.07	Fibulobasidium
	OTU91	4.36	Fusarium		-	-	-
	-	-	-		OTU99	3.58	Gibberella
	-	-	-		OTU104	-2.44	Cladosporium_complex
	OTU112	3.14	Fungi_sp		-	-	-
	-	-	-		OTU141	3.14	unclassified_Dothideomycetes
	OTU189	2.8	Leptospora		-	-	-
	OTU197	3.11	Stagonospora		-	-	-
	OTU274	4.47	Nectriaceae_sp		-	-	-
	OTU278	5.27	Epicoccum		-	-	-
	OTU114251	6.88	Curvularia		-	-	-

### Sheet: Sup table 10
Supplementary Table 10. Number of OTUs differentially abundant for each data set and properties of correspondent network.
Data set			Deseq2					Network analysis
								All edges										Edge stability >0.5				Edge Stability >0.8
Stage	Sample size	All taxa	Number of taxa promoted in inoculated condition	Number of taxa promoted after fungicide application	Number of taxa supressed after fungicide application		Network Stability	Filtered taxa (reads >6)	Positive edge	Negative edge	Sg interaction	Alpha centrality	sd	Betweeness centrality	sd	Average Degree (total edge/total node)		Positive edge	Negative edge	Sg interaction		Positive edge	Negative edge	Sg interaction
V4	36	649	1	-	-		0.0384503	120	129	24	1	1.58	0.78	76.55	143.72	1.19		110	15	1		61	6	0
R3	34	649	1	-	-		0.0381153	187	285	67	3	1.04	4.69	376.3	386.62	1.9		228	46	2		119	17	2
R5	24	649	2	7	21		0.0401022	187	308	61	5	3.26	3.66	337.2	335.18	1.99		246	27	4		128	11	2
V4_Inoc	18	649	-	-	-		0.0413827	135	188	62	0	1.24	0.32	248.2	352.4	1.05		-	-	-		-	-	-
V4_NIC	18	649	-	-	-		0.04145	95	100	44	0	1.14	0.3	47.64	103.04	0.91		-	-	-		-	-	-
R3_Inoc	17	649	-	-	-		0.0397279	117	67	18	1	1.11	0.18	27.38	62.02	0.99		-	-	-		-	-	-
R3_NIC	17	649	-	-	-		0.0395326	165	171	45	1	1.54	0.72	367.39	499.93	1.35		-	-	-		-	-	-
R5_Inoc (Inoc/Fun + Inoc/noFun)	12	649	-	3	10		0.0392511	134	105	18	1	1.19	0.2	210.3	416.78	1.06		-	-	-		-	-	-
R5_NIC (NIC/fun + NIC/noFun)	12	649	-	3	16		0.0410751	158	176	60	2	1.67	0.69	358.8	400.12	1.43		-	-	-		-	-	-
R5_Fun (Fun/Inoc + Fun/NIC)	12	649	-	-	-		0.0384263	131	82	33	1	1.13	0.23	129.6	230.18	1.02		-	-	-		-	-	-
R5_noFun (noFun/Inoc + noFun/ NIC)	12	649	2	-	-		0.0358752	140	107	30	1	1.2	0.22	232.5	385.56	1.08		-	-	-		-	-	-
